# The proficiency of the original host species determines community-level plasmid dynamics

**DOI:** 10.1101/2020.10.13.337451

**Authors:** Anastasia Kottara, James P.J. Hall, Michael A. Brockhurst

## Abstract

Plasmids are common in natural bacterial communities, facilitating bacterial evolution via horizontal gene transfer. Bacterial species vary in their proficiency to host plasmids: Whereas plasmids are stably maintained in some species regardless of selection for plasmid-encoded genes, in other species, even beneficial plasmids are rapidly lost. It is, however, unclear how this variation in host proficiency affects plasmid persistence in communities. Here, we test this using multispecies bacterial soil communities comprising species varying in their proficiency to host a large conjugative mercury resistance plasmid. Plasmids reached higher community-level abundance where beneficial and when introduced to the community in a more proficient host species. Proficient plasmid host species were also better able to disseminate the plasmid to a wider diversity of host species. These findings suggest that the dynamics of plasmids in natural bacterial communities depend not only upon the plasmid’s attributes and the selective environment, but also upon the proficiency of their host species.
