## Supplementary material for "The proficiency of the original host species determines community-level plasmid dynamics": Data for Figures 1-4

### Sheet: data
treatment	replicate	sm-lac.population.density	sm.population.density	gm.population.density	sm-lac.mer.densityREP	sm.mer.densityREP	gm.mer.densityREP	time	mercury	sm-lac.plasmidratio.PCR	sm.plasmidratio.PCR	gm.plasmidratio.PCR	sm-lac.plasmid.density	sm.plasmid.density	gm.plasmid.density	sm-lac.merwoplasmid.density	sm.merwoplasmid.density	gm.merwoplasmid.density
1	A	260000	240000	1020000	240000	0	0	0	0	1	0	0	240000	0	0	0	0	0
1	B	280000	260000	880000	260000	0	0	0	0	1	0	0	260000	0	0	0	0	0
1	C	220000	300000	980000	200000	0	0	0	0	1	0	0	200000	0	0	0	0	0
1	D	80000	320000	720000	80000	0	0	0	0	1	0	0	80000	0	0	0	0	0
1	E	400000	300000	620000	380000	0	0	0	0	1	0	0	380000	0	0	0	0	0
1	F	640000	700000	580000	580000	0	0	0	0	1	0	0	580000	0	0	0	0	0
2	A	1560000	460000	1020000	0	0	760000	0	0	0	0	1	0	0	760000	0	0	0
2	B	940000	1340000	1300000	0	0	960000	0	0	0	0	1	0	0	960000	0	0	0
2	C	1320000	1100000	740000	0	0	600000	0	0	0	0	1	0	0	600000	0	0	0
2	D	740000	920000	960000	0	0	760000	0	0	0	0	1	0	0	760000	0	0	0
2	E	520000	1220000	1240000	0	0	1240000	0	0	0	0	1	0	0	1240000	0	0	0
2	F	1040000	1520000	1040000	0	0	840000	0	0	0	0	1	0	0	840000	0	0	0
3	A	2240000	660000	1440000	0	140000	0	0	0	0	0.5	0	0	70000	0	0	70000	0
3	B	420000	740000	1980000	0	120000	0	0	0	0	0.5	0	0	60000	0	0	60000	0
3	C	2000000	1140000	1520000	0	140000	0	0	0	0	0.75	0	0	105000	0	0	35000	0
3	D	2000000	400000	1580000	0	140000	0	0	0	0	0.6	0	0	84000	0	0	56000	0
3	E	640000	380000	1460000	0	100000	0	0	0	0	0.65	0	0	65000	0	0	35000	0
3	F	1520000	1240000	1760000	0	100000	0	0	0	0	0.5	0	0	50000	0	0	50000	0
1	A	350000000	138000000	4000000	344000000	0	0	2	0	1	0	0	344000000	0	0	0	0	0
1	B	360000000	140000000	4000000	336000000	0	0	2	0	1	0	0	336000000	0	0	0	0	0
1	C	404000000	98000000	4000000	366000000	0	0	2	0	1	0	0	366000000	0	0	0	0	0
1	D	402000000	102000000	6000000	350000000	0	0	2	0	1	0	0	350000000	0	0	0	0	0
1	E	380000000	104000000	4000000	346000000	0	0	2	0	1	0	0	346000000	0	0	0	0	0
1	F	346000000	92000000	4000000	316000000	0	0	2	0	1	0	0	316000000	0	0	0	0	0
2	A	288000000	100000000	0	0	0	0	2	0	0	0	0	0	0	0	0	0	0
2	B	380000000	112000000	1000000	0	0	0	2	0	0	0	0	0	0	0	0	0	0
2	C	330000000	90000000	600000	0	0	200000	2	0	0	0	1	0	0	200000	0	0	0
2	D	278000000	94000000	1200000	0	0	0	2	0	0	0	0	0	0	0	0	0	0
2	E	472000000	76000000	200000	0	0	200000	2	0	0	0	1	0	0	200000	0	0	0
2	F	410000000	76000000	400000	0	0	0	2	0	0	0	0	0	0	0	0	0	0
3	A	520000000	108000000	4000000	0	0	0	2	0	0	0	0	0	0	0	0	0	0
3	B	438000000	84000000	10000000	0	4000000	0	2	0	0	0.5	0	0	2000000	0	0	2000000	0
3	C	450000000	78000000	6000000	0	4000000	0	2	0	0	1	0	0	4000000	0	0	0	0
3	D	394000000	108000000	6000000	0	4000000	0	2	0	0	1	0	0	4000000	0	0	0	0
3	E	468000000	114000000	6000000	4000000	2000000	0	2	0	1	1	0	4000000	2000000	0	0	0	0
3	F	312000000	92000000	2000000	0	2000000	0	2	0	0	1	0	0	2000000	0	0	0	0
1	A	238000000	56000000	1360000	186000000	0	60000	4	0	1	0	1	186000000	0	60000	0	0	0
1	B	132000000	22000000	1400000	122000000	0	8000	4	0	1	0	1	122000000	0	8000	0	0	0
1	C	256000000	56000000	1060000	178000000	0	20000	4	0	1	0	1	178000000	0	20000	0	0	0
1	D	196000000	44000000	1420000	178000000	0	80000	4	0	1	0	1	178000000	0	80000	0	0	0
1	E	246000000	70000000	1460000	186000000	0	20000	4	0	1	0	1	186000000	0	20000	0	0	0
1	F	158000000	18000000	1520000	128000000	0	80000	4	0	1	0	1	128000000	0	80000	0	0	0
2	A	314000000	46000000	240000	0	0	240000	4	0	0	0	1	0	0	240000	0	0	0
2	B	194000000	34000000	160000	0	0	140000	4	0	0	0	1	0	0	140000	0	0	0
2	C	438000000	70000000	580000	2000000	0	540000	4	0	1	0	1	2000000	0	540000	0	0	0
2	D	388000000	68000000	480000	0	0	460000	4	0	0	0	1	0	0	460000	0	0	0
2	E	244000000	22000000	440000	0	0	420000	4	0	0	0	1	0	0	420000	0	0	0
2	F	338000000	58000000	780000	0	0	760000	4	0	0	0	1	0	0	760000	0	0	0
3	A	396000000	62000000	1600000	200000	0	0	4	0	1	0	0	200000	0	0	0	0	0
3	B	434000000	52000000	2340000	400000	400000	0	4	0	1	0.5	0	400000	200000	0	0	200000	0
3	C	332000000	42000000	1460000	400000	800000	2000	4	0	1	0.25	1	400000	200000	2000	0	600000	0
3	D	212000000	24000000	1560000	400000	400000	4000	4	0	1	0.5	1	400000	200000	4000	0	200000	0
3	E	390000000	88000000	1980000	1600000	800000	0	4	0	1	0.25	0	1600000	200000	0	0	600000	0
3	F	380000000	56000000	640000	600000	400000	2000	4	0	1	0	1	600000	0	2000	0	400000	0
1	A	316000000	76000000	3000000	278000000	0	10000	6	0	1	0	1	278000000	0	10000	0	0	0
1	B	348000000	98000000	2700000	324000000	0	4000	6	0	1	0	1	324000000	0	4000	0	0	0
1	C	336000000	106000000	3040000	302000000	0	18000	6	0	1	0	1	302000000	0	18000	0	0	0
1	D	202000000	54000000	3380000	184000000	0	20000	6	0	1	0	1	184000000	0	20000	0	0	0
1	E	188000000	54000000	5160000	172000000	0	20000	6	0	1	0	1	172000000	0	20000	0	0	0
1	F	192000000	52000000	4340000	176000000	0	26000	6	0	1	0	1	176000000	0	26000	0	0	0
2	A	172000000	34000000	660000	0	0	640000	6	0	0	0	1	0	0	640000	0	0	0
2	B	254000000	48000000	620000	0	0	600000	6	0	0	0	1	0	0	600000	0	0	0
2	C	348000000	64000000	1320000	0	0	1320000	6	0	0	0	1	0	0	1320000	0	0	0
2	D	242000000	36000000	820000	200000	0	680000	6	0	1	0	1	200000	0	680000	0	0	0
2	E	272000000	86000000	1220000	0	0	1220000	6	0	0	0	1	0	0	1220000	0	0	0
2	F	330000000	96000000	1340000	0	0	1320000	6	0	0	0	1	0	0	1320000	0	0	0
3	A	364000000	72000000	2820000	400000	400000	0	6	0	1	0	0	400000	0	0	0	400000	0
3	B	340000000	76000000	1560000	0	0	0	6	0	0	0	0	0	0	0	0	0	0
3	C	388000000	124000000	3800000	600000	600000	2000	6	0	1	0	0	600000	0	0	0	600000	2000
3	D	446000000	68000000	2480000	400000	400000	0	6	0	1	0	0	400000	0	0	0	400000	0
3	E	336000000	74000000	2320000	200000	1000000	0	6	0	1	0	0	200000	0	0	0	1000000	0
3	F	240000000	62000000	3760000	0	200000	2000	6	0	0	0	0	0	0	0	0	200000	2000
1	A	420000000	110000000	4400000	362000000	0	60000	8	0	1	0	1	362000000	0	60000	0	0	0
1	B	400000000	102000000	4660000	356000000	0	20000	8	0	1	0	1	356000000	0	20000	0	0	0
1	C	348000000	112000000	2820000	318000000	0	40000	8	0	1	0	1	318000000	0	40000	0	0	0
1	D	372000000	102000000	4460000	306000000	0	20000	8	0	1	0	1	306000000	0	20000	0	0	0
1	E	260000000	86000000	4500000	236000000	0	20000	8	0	1	0	1	236000000	0	20000	0	0	0
1	F	252000000	102000000	2920000	210000000	0	40000	8	0	0.916667	0	1	192500000	0	40000	17500000	0	0
2	A	510000000	84000000	600000	0	2000000	580000	8	0	0	1	1	0	2000000	580000	0	0	0
2	B	350000000	74000000	440000	0	0	380000	8	0	0	0	1	0	0	380000	0	0	0
2	C	508000000	110000000	940000	2000000	0	940000	8	0	1	0	1	2000000	0	940000	0	0	0
2	D	494000000	138000000	820000	2000000	0	680000	8	0	1	0	1	2000000	0	680000	0	0	0
2	E	572000000	142000000	2360000	4000000	0	2340000	8	0	1	0	1	4000000	0	2340000	0	0	0
2	F	578000000	108000000	720000	0	0	720000	8	0	0	0	1	0	0	720000	0	0	0
3	A	488000000	128000000	4040000	0	200000	0	8	0	0	0	0	0	0	0	0	200000	0
3	B	524000000	110000000	3640000	0	1200000	0	8	0	0	0	0	0	0	0	0	1200000	0
3	C	436000000	112000000	3580000	0	600000	0	8	0	0	0	0	0	0	0	0	600000	0
3	D	250000000	40000000	3380000	0	400000	0	8	0	0	0.25	0	0	100000	0	0	300000	0
3	E	494000000	98000000	3520000	0	600000	0	8	0	0	0	0	0	0	0	0	600000	0
3	F	466000000	98000000	4440000	0	1000000	0	8	0	0	0	0	0	0	0	0	1000000	0
1	A	490000000	172000000	2200000	398000000	0	36000	10	0	0.958333	0	1	3.81417e+08	0	36000	1.65833e+07	0	0
1	B	456000000	90000000	3080000	348000000	0	22000	10	0	1	0	1	348000000	0	22000	0	0	0
1	C	544000000	174000000	1500000	404000000	0	8000	10	0	1	0	1	404000000	0	8000	0	0	0
1	D	486000000	140000000	2520000	382000000	0	38000	10	0	1	0	1	382000000	0	38000	0	0	0
1	E	434000000	88000000	2900000	356000000	0	32000	10	0	1	0	1	356000000	0	32000	0	0	0
1	F	388000000	122000000	2520000	350000000	0	76000	10	0	1	0	0.75	350000000	0	57000	0	0	19000
2	A	572000000	160000000	1120000	0	200000	560000	10	0	0	0	1	0	0	560000	0	200000	0
2	B	560000000	148000000	1040000	0	0	560000	10	0	0	0	1	0	0	560000	0	0	0
2	C	544000000	116000000	560000	400000	0	560000	10	0	1	0	1	400000	0	560000	0	0	0
2	D	442000000	90000000	760000	400000	0	160000	10	0	1	0	1	400000	0	160000	0	0	0
2	E	524000000	144000000	2480000	0	0	2280000	10	0	0	0	1	0	0	2280000	0	0	0
2	F	418000000	136000000	880000	0	200000	100000	10	0	0	1	1	0	200000	100000	0	0	0
3	A	434000000	126000000	3460000	0	0	0	10	0	0	0	0	0	0	0	0	0	0
3	B	420000000	110000000	2500000	0	200000	0	10	0	0	0	0	0	0	0	0	200000	0
3	C	648000000	140000000	4700000	0	1000000	0	10	0	0	0	0	0	0	0	0	1000000	0
3	D	484000000	66000000	5300000	0	200000	0	10	0	0	0	0	0	0	0	0	200000	0
3	E	494000000	154000000	4680000	0	600000	0	10	0	0	0	0	0	0	0	0	600000	0
3	F	524000000	114000000	4040000	0	0	0	10	0	0	0	0	0	0	0	0	0	0
1	A	260000	240000	1020000	240000	0	0	0	16	1	0	0	240000	0	0	0	0	0
1	B	280000	260000	880000	260000	0	0	0	16	1	0	0	260000	0	0	0	0	0
1	C	220000	300000	980000	200000	0	0	0	16	1	0	0	200000	0	0	0	0	0
1	D	80000	320000	720000	80000	0	0	0	16	1	0	0	80000	0	0	0	0	0
1	E	400000	300000	620000	380000	0	0	0	16	1	0	0	380000	0	0	0	0	0
1	F	640000	700000	580000	580000	0	0	0	16	1	0	0	580000	0	0	0	0	0
2	A	1560000	460000	1020000	0	0	760000	0	16	0	0	1	0	0	760000	0	0	0
2	B	940000	1340000	1300000	0	0	960000	0	16	0	0	1	0	0	960000	0	0	0
2	C	1320000	1100000	740000	0	0	600000	0	16	0	0	1	0	0	600000	0	0	0
2	D	740000	920000	960000	0	0	760000	0	16	0	0	1	0	0	760000	0	0	0
2	E	520000	1220000	1240000	0	0	1240000	0	16	0	0	1	0	0	1240000	0	0	0
2	F	1040000	1520000	1040000	0	0	840000	0	16	0	0	1	0	0	840000	0	0	0
3	A	2240000	660000	1440000	0	140000	0	0	16	0	0.5	0	0	70000	0	0	70000	0
3	B	420000	740000	1980000	0	120000	0	0	16	0	0.5	0	0	60000	0	0	60000	0
3	C	2000000	1140000	1520000	0	140000	0	0	16	0	0.75	0	0	105000	0	0	35000	0
3	D	2000000	400000	1580000	0	140000	0	0	16	0	0.6	0	0	84000	0	0	56000	0
3	E	640000	380000	1460000	0	100000	0	0	16	0	0.65	0	0	65000	0	0	35000	0
3	F	1520000	1240000	1760000	0	100000	0	0	16	0	0.5	0	0	50000	0	0	50000	0
1	A	408000000	70000000	0	408000000	10000000	0	2	16	1	1	0	408000000	10000000	0	0	0	0
1	B	510000000	50000000	0	378000000	24000000	0	2	16	1	1	0	378000000	24000000	0	0	0	0
1	C	360000000	74000000	0	304000000	8000000	0	2	16	1	1	0	304000000	8000000	0	0	0	0
1	D	384000000	68000000	0	298000000	30000000	0	2	16	1	1	0	298000000	30000000	0	0	0	0
1	E	324000000	62000000	40000	278000000	0	0	2	16	1	0	0	278000000	0	0	0	0	0
1	F	426000000	34000000	0	362000000	16000000	0	2	16	1	1	0	362000000	16000000	0	0	0	0
2	A	0	86000000	3600000	0	0	800000	2	16	0	0	1	0	0	800000	0	0	0
2	B	60000000	148000000	2800000	0	0	1400000	2	16	0	0	1	0	0	1400000	0	0	0
2	C	0	82000000	4400000	0	0	1800000	2	16	0	0	1	0	0	1800000	0	0	0
2	D	146000000	14000000	4400000	136000000	0	2200000	2	16	1	0	1	136000000	0	2200000	0	0	0
2	E	144000000	110000000	1800000	122000000	0	800000	2	16	1	0	1	122000000	0	800000	0	0	0
2	F	10000000	114000000	2200000	0	0	600000	2	16	0	0	1	0	0	600000	0	0	0
3	A	304000000	86000000	0	254000000	38000000	0	2	16	1	0.789474	0	254000000	30000000	0	0	8000000	0
3	B	180000000	112000000	80000	180000000	62000000	0	2	16	1	0.916667	0	180000000	5.68333e+07	0	0	5.16667e+06	0
3	C	314000000	108000000	0	216000000	56000000	0	2	16	1	0.916667	0	216000000	5.13333e+07	0	0	4.66667e+06	0
3	D	20000000	116000000	20000	0	64000000	0	2	16	0	1	0	0	64000000	0	0	0	0
3	E	344000000	120000000	0	264000000	64000000	0	2	16	0.916667	0.875	0	242000000	56000000	0	22000000	8000000	0
3	F	344000000	132000000	280000	324000000	86000000	80000	2	16	1	0.958333	1	324000000	8.24167e+07	80000	0	3.58333e+06	0
1	A	230000000	50000000	280000	196000000	14000000	280000	4	16	1	1	1	196000000	14000000	280000	0	0	0
1	B	182000000	32000000	0	164000000	14000000	0	4	16	1	1	0	164000000	14000000	0	0	0	0
1	C	230000000	30000000	0	206000000	18000000	0	4	16	1	1	0	206000000	18000000	0	0	0	0
1	D	186000000	40000000	0	160000000	28000000	0	4	16	1	1	0	160000000	28000000	0	0	0	0
1	E	272000000	78000000	220000	240000000	20000000	220000	4	16	1	1	1	240000000	20000000	220000	0	0	0
1	F	278000000	30000000	0	222000000	14000000	0	4	16	1	1	0	222000000	14000000	0	0	0	0
2	A	2000000	50000000	3480000	2000000	0	3080000	4	16	1	0	1	2000000	0	3080000	0	0	0
2	B	114000000	96000000	2440000	0	0	2360000	4	16	0	0	1	0	0	2360000	0	0	0
2	C	0	78000000	2840000	2000000	0	2440000	4	16	1	0	1	2000000	0	2440000	0	0	0
2	D	224000000	44000000	420000	210000000	44000000	420000	4	16	1	1	1	210000000	44000000	420000	0	0	0
2	E	292000000	52000000	1080000	264000000	0	1020000	4	16	1	0	1	264000000	0	1020000	0	0	0
2	F	232000000	110000000	1360000	194000000	0	1240000	4	16	1	0	1	194000000	0	1240000	0	0	0
3	A	178000000	32000000	0	140000000	20000000	0	4	16	1	0.625	0	140000000	12500000	0	0	7500000	0
3	B	230000000	52000000	440000	178000000	28000000	410000	4	16	1	0.375	1	178000000	10500000	410000	0	17500000	0
3	C	282000000	70000000	0	202000000	50000000	0	4	16	1	0.708333	0	202000000	3.54167e+07	0	0	1.45833e+07	0
3	D	0	44000000	0	0	20000000	0	4	16	0	0.583333	0	0	1.16667e+07	0	0	8.33333e+06	0
3	E	332000000	60000000	240000	226000000	52000000	144000	4	16	1	0.75	1	226000000	39000000	144000	0	13000000	0
3	F	232000000	60000000	340000	184000000	60000000	198000	4	16	1	0.791667	1	184000000	47500000	198000	0	12500000	0
1	A	146000000	40000000	928000	136000000	6000000	816000	6	16	1	1	1	136000000	6000000	816000	0	0	0
1	B	166000000	60000000	200	146000000	26000000	200	6	16	1	1	0	146000000	26000000	0	0	0	200
1	C	152000000	50000000	400	140000000	16000000	400	6	16	1	1	0	140000000	16000000	0	0	0	400
1	D	282000000	62000000	200	248000000	24000000	200	6	16	1	1	0	248000000	24000000	0	0	0	200
1	E	314000000	68000000	1334000	268000000	30000000	1142000	6	16	1	1	1	268000000	30000000	1142000	0	0	0
1	F	234000000	62000000	0	192000000	32000000	0	6	16	1	1	0	192000000	32000000	0	0	0	0
2	A	0	130000000	3840000	0	0	3520000	6	16	0	0	1	0	0	3520000	0	0	0
2	B	328000000	146000000	880000	320000000	600000	760000	6	16	1	1	1	320000000	600000	760000	0	0	0
2	C	0	164000000	2780000	0	200000	2520000	6	16	0	1	1	0	200000	2520000	0	0	0
2	D	438000000	102000000	1140000	358000000	52000000	1060000	6	16	1	1	1	358000000	52000000	1060000	0	0	0
2	E	288000000	86000000	1280000	262000000	14000000	1120000	6	16	1	1	1	262000000	14000000	1120000	0	0	0
2	F	264000000	88000000	1220000	252000000	6000000	1160000	6	16	1	1	1	252000000	6000000	1160000	0	0	0
3	A	246000000	60000000	2000	212000000	56000000	2000	6	16	1	0.416667	0	212000000	2.33333e+07	0	0	3.26667e+07	2000
3	B	274000000	72000000	858000	220000000	68000000	778000	6	16	1	0.291667	1	220000000	1.98333e+07	778000	0	4.81667e+07	0
3	C	214000000	80000000	0	172000000	66000000	0	6	16	1	0.291667	0	172000000	19250000	0	0	46750000	0
3	D	82000000	58000000	0	80000000	50000000	0	6	16	1	0.208333	0	80000000	1.04167e+07	0	0	3.95833e+07	0
3	E	298000000	96000000	1220000	192000000	86000000	1054000	6	16	1	0.291667	1	192000000	2.50833e+07	1054000	0	6.09167e+07	0
3	F	276000000	92000000	796000	202000000	88000000	714000	6	16	1	0.208333	1	202000000	1.83333e+07	714000	0	6.96667e+07	0
1	A	424000000	110000000	980000	378000000	38000000	920000	8	16	1	1	1	378000000	38000000	920000	0	0	0
1	B	422000000	126000000	0	398000000	72000000	0	8	16	1	1	0	398000000	72000000	0	0	0	0
1	C	450000000	146000000	0	376000000	56000000	0	8	16	1	0.583333	0	376000000	3.26667e+07	0	0	2.33333e+07	0
1	D	452000000	124000000	0	342000000	50000000	0	8	16	1	1	0	342000000	50000000	0	0	0	0
1	E	350000000	90000000	1300000	282000000	36000000	1280000	8	16	1	1	1	282000000	36000000	1280000	0	0	0
1	F	392000000	104000000	0	344000000	52000000	0	8	16	1	1	0	344000000	52000000	0	0	0	0
2	A	2000000	132000000	2420000	800000	0	2400000	8	16	1	0	1	800000	0	2400000	0	0	0
2	B	450000000	98000000	960000	378000000	16000000	840000	8	16	1	0.833333	1	378000000	1.33333e+07	840000	0	2.66667e+06	0
2	C	0	114000000	4940000	0	4000000	4840000	8	16	0	1	1	0	4000000	4840000	0	0	0
2	D	376000000	132000000	580000	268000000	52000000	580000	8	16	1	1	1	268000000	52000000	580000	0	0	0
2	E	422000000	92000000	1160000	350000000	40000000	1040000	8	16	1	1	1	350000000	40000000	1040000	0	0	0
2	F	398000000	84000000	740000	342000000	16000000	720000	8	16	1	1	1	342000000	16000000	720000	0	0	0
3	A	466000000	118000000	0	362000000	108000000	0	8	16	0.833333	0	0	3.01667e+08	0	0	6.03333e+07	108000000	0
3	B	386000000	92000000	798000	288000000	92000000	726000	8	16	1	0	1	288000000	0	726000	0	92000000	0
3	C	284000000	118000000	0	256000000	90000000	0	8	16	0.916667	0.0416667	0	2.34667e+08	3750000	0	2.13333e+07	86250000	0
3	D	318000000	96000000	0	288000000	82000000	0	8	16	1	0	0	288000000	0	0	0	82000000	0
3	E	380000000	116000000	818000	276000000	102000000	738000	8	16	1	0	1	276000000	0	738000	0	102000000	0
3	F	252000000	112000000	758000	238000000	106000000	662000	8	16	1	0.0416667	1	238000000	4.41667e+06	662000	0	1.01583e+08	0
1	A	360000000	90000000	1026000	336000000	38000000	962000	10	16	1	1	0.916667	336000000	38000000	881833	0	0	80166.7
1	B	478000000	102000000	0	420000000	60000000	0	10	16	1	0.916667	0	420000000	55000000	0	0	5000000	0
1	C	388000000	106000000	2000	342000000	72000000	2000	10	16	1	0.583333	0	342000000	42000000	0	0	30000000	2000
1	D	352000000	104000000	0	306000000	50000000	0	10	16	1	0.75	0	306000000	37500000	0	0	12500000	0
1	E	412000000	118000000	752000	360000000	46000000	434000	10	16	1	1	0.833333	360000000	46000000	361667	0	0	72333.3
1	F	454000000	114000000	0	356000000	52000000	0	10	16	1	0.75	0	356000000	39000000	0	0	13000000	0
2	A	2000000	154000000	3480000	200000	0	2380000	10	16	1	0	1	200000	0	2380000	0	0	0
2	B	330000000	102000000	900000	222000000	38000000	120000	10	16	1	0.916667	1	222000000	3.48333e+07	120000	0	3.16667e+06	0
2	C	0	124000000	2660000	0	22000000	2100000	10	16	0	0.916667	1	0	2.01667e+07	2100000	0	1.83333e+06	0
2	D	388000000	84000000	1040000	260000000	42000000	160000	10	16	1	0.75	1	260000000	31500000	160000	0	10500000	0
2	E	394000000	94000000	1320000	240000000	40000000	880000	10	16	1	1	1	240000000	40000000	880000	0	0	0
2	F	406000000	94000000	680000	258000000	38000000	60000	10	16	1	0.8	1	258000000	30400000	60000	0	7600000	0
3	A	380000000	124000000	0	126000000	104000000	0	10	16	1	0	0	126000000	0	0	0	104000000	0
3	B	280000000	78000000	834000	180000000	78000000	678000	10	16	1	0	1	180000000	0	678000	0	78000000	0
3	C	392000000	130000000	0	210000000	110000000	0	10	16	1	0	0	210000000	0	0	0	110000000	0
3	D	364000000	138000000	0	132000000	124000000	0	10	16	1	0	0	132000000	0	0	0	124000000	0
3	E	360000000	132000000	932000	152000000	120000000	700000	10	16	1	0	0.875	152000000	0	612500	0	120000000	87500
3	F	304000000	146000000	886000	92000000	126000000	736000	10	16	1	0	0.75	92000000	0	552000	0	126000000	184000

### Sheet: info
treatment	plasmid.donor	replicate.populations	mercury.selection
1	P. fluroescens	A-F	0, 16 μg/g Hg(II)
2	P. stutzeri
3	P. putida
*population.density	cfu/g soil
*mer.densityREP	replica plating on Hg plates
*plasmid.ratioPCR	pcr screening
