## Supplementary material for "The proficiency of the original host species determines community-level plasmid dynamics": Data for Figure 5

### Sheet: data
replicate.populations	plasmid.donor	mercury.selection	species	plasmid.density	total.plasmid.density	diversity	diversity_F	d_1
A	fluorescens	0	fluorescens	3.81417e+08	3.81453e+08	0.999811	0.999811	0.000188734
A	fluorescens	0	stutzeri	36000	3.81453e+08	8.90684e-09
A	fluorescens	0	putida	0	3.81453e+08	0
A	stutzeri	0	fluorescens	0	560000	0	1	0
A	stutzeri	0	stutzeri	560000	560000	1
A	stutzeri	0	putida	0	560000	0
A	putida	0	fluorescens	0	0	#DIV/0!	#DIV/0!	#DIV/0!
A	putida	0	stutzeri	0	0	#DIV/0!
A	putida	0	putida	0	0	#DIV/0!
A	fluorescens	16	fluorescens	336000000	3.74882e+08	0.803322	0.813603	0.186397
A	fluorescens	16	stutzeri	881833	3.74882e+08	5.5333e-06
A	fluorescens	16	putida	38000000	3.74882e+08	0.0102749
A	stutzeri	16	fluorescens	200000	2580000	0.00600925	0.85698	0.14302
A	stutzeri	16	stutzeri	2380000	2580000	0.85097
A	stutzeri	16	putida	0	2580000	0
A	putida	16	fluorescens	126000000	126000000	1	1	0
A	putida	16	stutzeri	0	126000000	0
A	putida	16	putida	0	126000000	0
B	fluorescens	0	fluorescens	348000000	348022000	0.999874	0.999874	0.000126421
B	fluorescens	0	stutzeri	22000	348022000	3.99606e-09
B	fluorescens	0	putida	0	348022000	0
B	stutzeri	0	fluorescens	0	560000	0	1	0
B	stutzeri	0	stutzeri	560000	560000	1
B	stutzeri	0	putida	0	560000	0
B	putida	0	fluorescens	0	0	#DIV/0!	#DIV/0!	#DIV/0!
B	putida	0	stutzeri	0	0	#DIV/0!
B	putida	0	putida	0	0	#DIV/0!
B	fluorescens	16	fluorescens	420000000	475000000	0.781828	0.795235	0.204765
B	fluorescens	16	stutzeri	0	475000000	0
B	fluorescens	16	putida	55000000	475000000	0.0134072
B	stutzeri	16	fluorescens	222000000	2.56953e+08	0.746444	0.764822	0.235178
B	stutzeri	16	stutzeri	120000	2.56953e+08	2.18099e-07
B	stutzeri	16	putida	3.48333e+07	2.56953e+08	0.0183773
B	putida	16	fluorescens	180000000	180678000	0.992509	0.992523	0.0074769
B	putida	16	stutzeri	678000	180678000	1.40815e-05
B	putida	16	putida	0	180678000	0
C	fluorescens	0	fluorescens	404000000	404008000	0.99996	0.99996	3.96024e-05
C	fluorescens	0	stutzeri	8000	404008000	3.92103e-10
C	fluorescens	0	putida	0	404008000	0
C	stutzeri	0	fluorescens	400000	960000	0.173611	0.513889	0.486111
C	stutzeri	0	stutzeri	560000	960000	0.340278
C	stutzeri	0	putida	0	960000	0
C	putida	0	fluorescens	0	0	#DIV/0!	#DIV/0!	#DIV/0!
C	putida	0	stutzeri	0	0	#DIV/0!
C	putida	0	putida	0	0	#DIV/0!
C	fluorescens	16	fluorescens	342000000	384000000	0.793213	0.805176	0.194824
C	fluorescens	16	stutzeri	0	384000000	0
C	fluorescens	16	putida	42000000	384000000	0.0119629
C	stutzeri	16	fluorescens	0	2.22667e+07	0	0.829167	0.170833
C	stutzeri	16	stutzeri	2100000	2.22667e+07	0.00889464
C	stutzeri	16	putida	2.01667e+07	2.22667e+07	0.820272
C	putida	16	fluorescens	210000000	210000000	1	1	0
C	putida	16	stutzeri	0	210000000	0
C	putida	16	putida	0	210000000	0
D	fluorescens	0	fluorescens	382000000	382038000	0.999801	0.999801	0.000198913
D	fluorescens	0	stutzeri	38000	382038000	9.89359e-09
D	fluorescens	0	putida	0	382038000	0
D	stutzeri	0	fluorescens	400000	560000	0.510204	0.591837	0.408163
D	stutzeri	0	stutzeri	160000	560000	0.0816327
D	stutzeri	0	putida	0	560000	0
D	putida	0	fluorescens	0	0	#DIV/0!	#DIV/0!	#DIV/0!
D	putida	0	stutzeri	0	0	#DIV/0!
D	putida	0	putida	0	0	#DIV/0!
D	fluorescens	16	fluorescens	306000000	343500000	0.793578	0.805496	0.194504
D	fluorescens	16	stutzeri	0	343500000	0
D	fluorescens	16	putida	37500000	343500000	0.0119182
D	stutzeri	16	fluorescens	260000000	291660000	0.794681	0.806346	0.193654
D	stutzeri	16	stutzeri	160000	291660000	3.00944e-07
D	stutzeri	16	putida	31500000	291660000	0.0116645
D	putida	16	fluorescens	132000000	132000000	1	1	0
D	putida	16	stutzeri	0	132000000	0
D	putida	16	putida	0	132000000	0
E	fluorescens	0	fluorescens	356000000	356032000	0.99982	0.99982	0.000179743
E	fluorescens	0	stutzeri	32000	356032000	8.07834e-09
E	fluorescens	0	putida	0	356032000	0
E	stutzeri	0	fluorescens	0	2280000	0	1	0
E	stutzeri	0	stutzeri	2280000	2280000	1
E	stutzeri	0	putida	0	2280000	0
E	putida	0	fluorescens	0	0	#DIV/0!	#DIV/0!	#DIV/0!
E	putida	0	stutzeri	0	0	#DIV/0!
E	putida	0	putida	0	0	#DIV/0!
E	fluorescens	16	fluorescens	360000000	4.06362e+08	0.784837	0.797652	0.202348
E	fluorescens	16	stutzeri	361667	4.06362e+08	7.92121e-07
E	fluorescens	16	putida	46000000	4.06362e+08	0.0128142
E	stutzeri	16	fluorescens	240000000	280880000	0.730097	0.750388	0.249612
E	stutzeri	16	stutzeri	880000	280880000	9.81576e-06
E	stutzeri	16	putida	40000000	280880000	0.0202805
E	putida	16	fluorescens	152000000	152612500	0.991989	0.992005	0.00799465
E	putida	16	stutzeri	612500	152612500	1.61076e-05
E	putida	16	putida	0	152612500	0
F	fluorescens	0	fluorescens	350000000	350057000	0.999674	0.999674	0.000325608
F	fluorescens	0	stutzeri	57000	350057000	2.65138e-08
F	fluorescens	0	putida	0	350057000	0
F	stutzeri	0	fluorescens	0	300000	0	0.555556	0.444444
F	stutzeri	0	stutzeri	100000	300000	0.111111
F	stutzeri	0	putida	200000	300000	0.444444
F	putida	0	fluorescens	0	0	#DIV/0!	#DIV/0!	#DIV/0!
F	putida	0	stutzeri	0	0	#DIV/0!
F	putida	0	putida	0	0	#DIV/0!
F	fluorescens	16	fluorescens	356000000	395000000	0.81228	0.822029	0.177971
F	fluorescens	16	stutzeri	0	395000000	0
F	fluorescens	16	putida	39000000	395000000	0.00974844
F	stutzeri	16	fluorescens	258000000	288460000	0.79996	0.811066	0.188934
F	stutzeri	16	stutzeri	60000	288460000	4.32645e-08
F	stutzeri	16	putida	30400000	288460000	0.0111065
F	putida	16	fluorescens	92000000	92552000	0.988107	0.988143	0.0118573
F	putida	16	stutzeri	552000	92552000	3.55719e-05
F	putida	16	putida	0	92552000	0

### Sheet: info
plasmid.donor	replicate.populations	mercury.selection
P. fluroescens	A-F	0, 16 μg/g Hg(II)
P. stutzeri
P. putida
*plasmid.density	cfu/g soil
*total.plasmid.density	cfu/g soil
